# Maternal antioxidant treatment prevents behavioural and neural changes in offspring exposed to prenatal social stress

**DOI:** 10.1101/701292

**Authors:** H Scott, TJ Phillips, Y Sze, A Alfieri, MF Rogers, CP Case, PJ Brunton

**Affiliations:** School of Clinical Sciences, University of Bristol, Learning & Research Building, Southmead Hospital, Bristol BS10 5NB, UK; UK Dementia Research Institute, Cardiff University, Hadyn Ellis Building, Maindy Road, Cardiff CF24 4HQ, UK; Division of Neurobiology, The Roslin Institute, University of Edinburgh, Easter Bush, Midlothian EH25 9RG, UK; Centre for Discovery Brain Sciences, University of Edinburgh, Hugh Robson Building, 15 George Square, Edinburgh EH8 9XD, UK; Intelligent Systems Laboratory, University of Bristol, Merchant Venturers Building, Woodland Road, Bristol BS8 1UB, UK; Zhejiang University-University of Edinburgh Joint Institute, Zhejiang University School of Medicine, International Campus, Haining, Zhejiang 314400, P.R. China.

## Abstract

Maternal exposure to social stress during pregnancy is associated with an increased risk of psychiatric disorders in the offspring in later life. However, the mechanism through which the effects of maternal stress are transmitted to the foetus is unclear. Using a rat model, we explored the mechanisms by which maternal social stress is conveyed to the foetus and the potential for targeted treatment to prevent disease in the offspring. Maternal stress increased circulating corticosterone in the mother, but not the foetuses. Maternal stress also induced oxidative stress in the placenta, but not in the foetal brain, and this was prevented by administration of a nanoparticle-bound antioxidant. Moreover, antioxidant treatment prevented prenatal stress-induced anxiety-like behaviour in the adult male offspring, along with several stress-induced neuroanatomical, neurochemical and gene expression changes in the offspring brain. Importantly, many of these neural effects were mimicked in neuronal cultures by application of placental-conditioned medium or foetal plasma from stressed pregnancies. Both placental-conditioned medium and foetal plasma contained differentially abundant extracellular microRNAs following prenatal stress. The present study highlights the crucial role of the placenta, and the molecules it secretes, in foetal brain development and provides evidence of the potential for treatment that can prevent maternal stress-induced foetal programming of neurological disease.
