## Supplementary Data S1 for "Maternal antioxidant treatment prevents behavioural and neural changes in offspring exposed to prenatal social stress"

### Sheet: Sheet1
GeneId	GeneName	log2FC	PValue
ENSRNOG00000055972	AC128394.1	4.43184	0.000792118
ENSRNOG00000038398	Slc25a31	4.23886	0.000118452
ENSRNOG00000002834	Klb	2.93288	0.000102071
ENSRNOG00000027328	Pramel1	2.52658	0.00192894
ENSRNOG00000053028	AABR07011888.1	1.65762	0.00452212
ENSRNOG00000058611	AABR07027137.1	1.62067	9.08785e-06
ENSRNOG00000055952	SNORD75	1.44277	9.91656e-05
ENSRNOG00000029131	AABR07024637.1	1.38481	0.0159973
ENSRNOG00000033579	Glt8d2	1.36455	0.00277971
ENSRNOG00000027839	Ptk2b	0.948451	0.0105167
ENSRNOG00000018282	Gda	0.874049	0.0457169
ENSRNOG00000049724	B3gntl1	0.747448	0.0122726
ENSRNOG00000003833	Nenf	-0.859462	0.0408264
ENSRNOG00000005166	Nhlh1	-0.872927	0.00703225
ENSRNOG00000061160	Htra4	-0.897974	0.0439882
ENSRNOG00000025059	Nxph4	-0.946363	0.0187873
ENSRNOG00000004461	Flywch2	-0.978915	0.0324488
ENSRNOG00000009735	Fibcd1	-1.0137	0.0348769
ENSRNOG00000004642	Lmx1a	-1.03375	0.042726
ENSRNOG00000048322	Otx2	-1.05622	0.0116484
ENSRNOG00000005669	Car8	-1.05993	0.0338955
ENSRNOG00000021067	Fxyd7	-1.09056	0.0424884
ENSRNOG00000029286	Hbe1	-1.11031	0.0180652
ENSRNOG00000014090	Retsat	-1.12279	0.000157411
ENSRNOG00000009409	Fbxo2	-1.13802	0.0499903
ENSRNOG00000042101	Zfp93	-1.14019	0.0408982
ENSRNOG00000054562	AABR07043098.1	-1.14232	0.0366183
ENSRNOG00000011039	Gch1	-1.14753	0.019659
ENSRNOG00000002117	Barhl2	-1.19774	0.0177829
ENSRNOG00000017306	AABR07071876.1	-1.20402	0.0377147
ENSRNOG00000004327	Ddc	-1.20621	0.0311775
ENSRNOG00000049407	Shisa8	-1.21548	0.0190994
ENSRNOG00000000502	Def6	-1.29777	0.00151232
ENSRNOG00000019985	Asic4	-1.30383	0.0169954
ENSRNOG00000001392	Lhx5	-1.30485	0.013016
ENSRNOG00000009433	Ccdc109b	-1.3132	0.0210327
ENSRNOG00000030879	Hbg1	-1.38743	0.00939628
ENSRNOG00000023828	LOC680875	-1.42014	0.0327297
ENSRNOG00000011548	Ebf2	-1.43045	0.0113213
ENSRNOG00000008074	Cyp11a1	-1.43568	0.0271586
ENSRNOG00000053055	Otop3	-1.46155	0.0493271
ENSRNOG00000023077	Cpne9	-1.47782	0.0281724
ENSRNOG00000028311	Cnpy1	-1.50101	0.0224103
ENSRNOG00000008138	RGD1309108	-1.51942	0.00475322
ENSRNOG00000052368	Clcnka	-1.54368	0.0209062
ENSRNOG00000030016	Robo3	-1.55763	0.00708668
ENSRNOG00000010312	Bhlhe23	-1.57981	0.0209239
ENSRNOG00000014505	Pmfbp1	-1.61437	0.010773
ENSRNOG00000015904	Wfdc1	-1.64714	0.00480928
ENSRNOG00000008716	Nefh	-1.68866	0.00905306
ENSRNOG00000046863	C1ql2	-1.71329	0.0147442
ENSRNOG00000012290	Gchfr	-1.80893	0.0112743
ENSRNOG00000025691	Pla2g7	-1.97457	0.00504775
ENSRNOG00000020045	Drgx	-1.98167	0.0120436
ENSRNOG00000032941	Mab21l1	-2.08334	0.00130641
ENSRNOG00000016102	Ebf3	-2.08421	0.00273612
ENSRNOG00000001284	Uncx	-2.13398	0.00799092
ENSRNOG00000020410	Th	-2.15079	0.00445506
ENSRNOG00000012347	Gata2	-2.16068	0.00221913
ENSRNOG00000025670	Shisa3	-2.16848	0.00089909
ENSRNOG00000009269	Cga	-2.17679	0.0166962
ENSRNOG00000006280	Pcsk9	-2.22294	0.00709967
ENSRNOG00000014706	Dbx1	-2.26951	0.0400997
ENSRNOG00000060662	Pou4f1	-2.33055	0.00690852
ENSRNOG00000013959	Skor1	-2.3618	0.00401516
ENSRNOG00000017748	Nkx6-2	-2.36737	0.000413901
ENSRNOG00000055694	AC096263.1	-2.38614	0.00323141
ENSRNOG00000052880	Prph	-2.43242	0.00239889
ENSRNOG00000008552	P2rx3	-2.43273	0.00419481
ENSRNOG00000025051	Tal1	-2.46123	0.00115169
ENSRNOG00000054086	Sp5	-2.48073	0.000653221
ENSRNOG00000010259	Esrrb	-2.62353	0.00263529
ENSRNOG00000002149	Nkx6-1	-2.64789	0.00373631
ENSRNOG00000017019	Lmx1b	-2.73806	0.00758095
ENSRNOG00000005457	Lamp5	-2.7478	0.00484668
ENSRNOG00000012478	Shox2	-2.7585	0.00344317
ENSRNOG00000058006	Sncg	-2.79243	0.00116273
ENSRNOG00000006641	Dbh	-2.83626	0.0113555
ENSRNOG00000033609	Irx1	-2.83955	0.00116739
ENSRNOG00000022084	Sox14	-2.85209	0.00317084
ENSRNOG00000003476	Slc6a4	-2.86414	0.00211152
ENSRNOG00000048358	LOC100911107	-3.00062	0.0146991
ENSRNOG00000017619	Aldh1a1	-3.03288	0.000264323
ENSRNOG00000011180	Irx5	-3.14046	0.00369767
ENSRNOG00000012742	Irx2	-3.18907	0.000944949
ENSRNOG00000018739	Pax7	-3.28928	0.000117729
ENSRNOG00000013670	Pax3	-3.30211	0.00512557
ENSRNOG00000015522	Tfap2a	-3.30583	0.00243042
ENSRNOG00000011037	Irx6	-3.31367	0.00833698
ENSRNOG00000003880	Tph2	-3.41353	0.000710505
ENSRNOG00000046057	Pnmt	-3.44963	0.0238595
ENSRNOG00000052618	LOC102554202	-3.45289	0.00223731
ENSRNOG00000018006	Skor2	-3.48189	0.00127113
ENSRNOG00000026203	Pax8	-3.50294	0.000908122
ENSRNOG00000019194	Pitx3	-3.51136	0.0174395
ENSRNOG00000056493	Mybpc1	-3.54378	0.000325497
ENSRNOG00000011533	Irx3	-3.5972	0.00181477
ENSRNOG00000011823	Tfap2b	-3.80477	9.27838e-05
ENSRNOG00000031662	Slc6a5	-3.92862	0.00123958
ENSRNOG00000014253	Pax2	-4.10585	7.84054e-05
ENSRNOG00000002911	Alb	-4.12781	0.000484896
ENSRNOG00000025520	Lbx1	-4.13916	0.0281027
ENSRNOG00000007611	Hoxb7	-4.38001	0.0113094
ENSRNOG00000013133	Foxa2	-4.48207	0.00831161
ENSRNOG00000000384	Atoh7	-4.48914	0.00312007
ENSRNOG00000018147	Nkx6-3	-4.6698	0.000539769
ENSRNOG00000013209	Barhl1	-4.88517	0.000417187
ENSRNOG00000019336	Gata3	-5.03771	0.000246111
ENSRNOG00000017302	Slc6a3	-5.06938	0.00116701
ENSRNOG00000056580	En1	-5.11059	0.0001392
ENSRNOG00000060020	C1ql4	-5.12265	0.000980796
ENSRNOG00000007823	Hoxb6	-5.28787	0.000610047
ENSRNOG00000047951	Hoxa5	-5.60811	0.00224136
ENSRNOG00000016311	Slc6a2	-5.64941	0.000528818
ENSRNOG00000018842	Pou4f3	-6.02768	8.08921e-05
ENSRNOG00000008313	Hoxb3	-6.10139	0.000129761
ENSRNOG00000020212	LOC302999	-6.13086	0.000270805
ENSRNOG00000004976	Tlx3	-6.30218	0.0017261
ENSRNOG00000008010	Hoxb5	-6.31035	0.000782444
ENSRNOG00000006846	En2	-6.3457	9.93866e-06
ENSRNOG00000027365	Hoxa4	-6.53021	0.00249239
ENSRNOG00000006281	Hoxa3	-6.64825	0.00134535
ENSRNOG00000010835	Dmbx1	-6.82899	1.1868e-06
ENSRNOG00000012720	Irx4	-6.97923	0.00142894
ENSRNOG00000005968	Hoxa2	-7.10852	0.000644399
ENSRNOG00000008365	Hoxb2	-7.21002	3.85719e-05
ENSRNOG00000016613	Hoxc4	-7.32417	1.23767e-05
ENSRNOG00000012167	Pou4f2	-7.34216	6.98438e-06
ENSRNOG00000006383	Atoh1	-7.35144	0.000537018
ENSRNOG00000008191	Hoxb4	-7.56607	0.000539099
ENSRNOG00000056655	AC105485.2	-7.82828	0.000158948
ENSRNOG00000001577	Hoxd3	-8.59939	2.5957e-05
ENSRNOG00000007585	Hoxb8	-66.4386	1.55791e-05
ENSRNOG00000051929	Phox2b	-66.4386	6.43877e-05
ENSRNOG00000000993	Pcp2	-66.4386	0.000251207
ENSRNOG00000001578	Hoxd4	-66.4386	0.000254712
ENSRNOG00000052897	AABR07014983.2	-66.4386	0.000256574
ENSRNOG00000017856	Fev	-66.4386	0.000402013
ENSRNOG00000016598	Hoxc5	-66.4386	0.0010373
ENSRNOG00000046734	Evx1	-66.4386	0.00211102
ENSRNOG00000005113	Nkx1-1	-66.4386	0.00254784
ENSRNOG00000016120	Tlx1	-66.4386	0.00409062
ENSRNOG00000001589	Evx2	-66.4386	0.0063111

### Sheet: Sheet2
GeneId	GeneName	log2FC	Pvalue
ENSRNOG00000031333	AY172581.10	66.4386	0.0017055
ENSRNOG00000038370	Ahsg	4.49522	0.00532012
ENSRNOG00000002911	Alb	4.49434	0.000891916
ENSRNOG00000002889	Afp	4.43345	0.000493013
ENSRNOG00000010835	Dmbx1	3.58284	1.02461e-05
ENSRNOG00000020630	Il9r	2.76452	0.00359032
ENSRNOG00000016311	Slc6a2	2.75707	0.00443486
ENSRNOG00000056172	5_8S_rRNA	2.34327	0.0166398
ENSRNOG00000059852	Rn5-8s	2.26083	0.0190485
ENSRNOG00000058555	7SK	2.24556	0.0397952
ENSRNOG00000058725	5_8S_rRNA	2.21704	0.011052
ENSRNOG00000059394	5_8S_rRNA	2.09419	0.0274851
ENSRNOG00000058896	5_8S_rRNA	2.08479	0.0233146
ENSRNOG00000060412	RT1-M4	2.07309	0.00274602
ENSRNOG00000054493	Rmrp	2.01735	0.0442056
ENSRNOG00000019336	Gata3	2.00532	0.00156081
ENSRNOG00000053494	Mcpt1l1	1.99696	0.0281133
ENSRNOG00000053888	5_8S_rRNA	1.97661	0.0238418
ENSRNOG00000003476	Slc6a4	1.40375	0.00289354
ENSRNOG00000047746	AABR07000398.1	1.3309	0.0268531
ENSRNOG00000025121	Pla2g3	1.32928	0.00555764
ENSRNOG00000050419	Avil	1.32323	6.43754e-06
ENSRNOG00000029131	AABR07024637.1	1.30486	0.0190887
ENSRNOG00000052453	AABR07019254.1	1.2674	0.00127318
ENSRNOG00000039357	Fam129c	0.932432	0.0166838
ENSRNOG00000025551	Rgs22	0.931978	0.00027513
ENSRNOG00000004147	Abca8a	0.889575	0.00822644
ENSRNOG00000026914	Dnah1	0.724484	0.0075754
ENSRNOG00000054495	Cldn2	0.722038	0.0334517
ENSRNOG00000043451	Spp1	0.721145	0.00622467
ENSRNOG00000036585	Cfap43	0.704031	0.0125731
ENSRNOG00000019577	Adamts19	0.691481	0.00144641
ENSRNOG00000029528	Cbs	0.68646	0.00620142
ENSRNOG00000002919	Gfap	0.663873	0.0331722
ENSRNOG00000017178	Hydin	0.653959	0.00591021
ENSRNOG00000025110	Vwa3a	0.5835	0.00218498
ENSRNOG00000017766	Car12	0.577663	0.0204309
ENSRNOG00000023340	Tmem72	0.574789	0.038733
ENSRNOG00000017577	Bphl	0.566026	0.00470722
ENSRNOG00000014046	Sertm1	0.54587	0.0133422
ENSRNOG00000026870	Clic6	0.495961	0.0435422
ENSRNOG00000005600	Nr4a2	0.460931	0.0144465
ENSRNOG00000014665	Dhdds	0.44889	0.0171885
ENSRNOG00000023455	Pomgnt1	-0.39606	0.00129965
ENSRNOG00000010263	Cldn11	-0.517804	0.011614
ENSRNOG00000003645	Hnrnpab	-0.684084	0.0100654
ENSRNOG00000054795	AABR07041096.2	-0.798647	0.00112808
ENSRNOG00000046132	AABR07024439.1	-0.837669	0.00255308
ENSRNOG00000045989	Hba-a1	-1.00441	0.00439049
ENSRNOG00000023320	Tspan1	-1.06405	0.00577801
ENSRNOG00000000454	RT1-DOb	-1.1145	0.0142099
ENSRNOG00000028015	Pf4	-1.17375	0.000123862
ENSRNOG00000014492	Pgc	-1.67589	0.0315623
ENSRNOG00000060523	Rps2-ps2	-3.94567	4.62347e-05
ENSRNOG00000026051	RGD1562652	-6.98986	0.000119484
