## Supplementary Data S2 for "Maternal antioxidant treatment prevents behavioural and neural changes in offspring exposed to prenatal social stress"

### Sheet: Sheet1
microRNA	log2FC	pval
rno-miR-291a-5p	2.23783	0.00019766
rno-miR-300-5p	1.25637	0.02423
rno-miR-342-5p	1.11305	0.0352451
rno-miR-376a	1.08658	0.0309687
rno-miR-872	1.0133	0.038688
rno-miR-3120	0.865369	0.0334168
rno-miR-489	0.730526	0.0387027
rno-miR-3589	0.624615	0.0476224
rno-miR-455	0.500911	0.0475193
rno-miR-144	0.447616	0.0314655
rno-miR-1	-0.545675	0.0463277
rno-miR-27b	-0.695743	0.016343
rno-let-7b	-0.809583	0.00498181
rno-miR-22	-0.867972	0.00104467
rno-miR-25	-0.881939	0.0192787
rno-miR-199a-5p	-0.938803	0.00473407
rno-miR-29a	-0.956797	0.0055398
rno-miR-335	-0.983051	0.00812476
rno-miR-203	-0.988542	3.24672e-05
rno-miR-9	-0.997173	0.0165141
rno-miR-495	-1.04584	0.0312508
rno-miR-206	-1.06364	0.00710905
rno-miR-125b-5p	-1.06385	0.00655318
rno-miR-130a	-1.08035	0.000230781
rno-let-7c	-1.08592	0.000887638
rno-miR-20a+rno-miR-20b-5p	-1.18252	9.59862e-06
rno-miR-3586-3p	-1.28993	0.00270626
rno-miR-412	-1.46287	0.0136138
rno-miR-134	-1.54837	0.00193698
rno-miR-122	-1.72951	7.57385e-05

### Sheet: Sheet2
microRNA	log2FC	pval
rno-miR-196b	1.07927	7.29893e-07
rno-miR-3589	0.850648	0.000777075
rno-miR-201	0.817562	0.0441743
rno-let-7c	0.764106	4.96798e-05
rno-miR-101a	0.665533	0.00865674
rno-miR-29b	0.651414	4.4516e-06
rno-miR-142-5p	0.631969	0.0178783
rno-miR-100	0.61693	2.27655e-05
rno-miR-33	0.576131	0.00751794
rno-let-7f	0.573801	5.83785e-05
rno-miR-3579	0.571645	0.0213926
rno-miR-196c	0.551147	0.000162645
rno-miR-338	0.546524	0.0243319
rno-let-7e	0.543566	3.6232e-05
rno-miR-3581	0.507235	0.0398347
rno-miR-878	0.505583	9.84882e-05
rno-miR-148b-5p	0.48006	0.0091064
rno-let-7a	0.479223	0.000771222
rno-miR-295	0.451681	0.0269132
rno-let-7b	0.448696	0.00800197
rno-miR-466c	0.418844	0.00148106
rno-miR-741-3p	0.370571	0.00511395
rno-miR-26a	0.356091	0.017978
rno-miR-378	0.329215	0.00590757
rno-miR-598-5p	0.310548	0.0330396
rno-miR-374	0.278652	0.023703
rno-miR-3594-5p	0.273959	0.0468088
rno-miR-3580-3p	0.258771	0.0262579
rno-miR-743a	0.256423	0.0347123
rno-miR-455	0.251059	0.0433053
rno-miR-342-3p	-0.256815	0.028974
rno-miR-337	-0.257684	0.0324911
rno-miR-376b-5p	-0.262126	0.0238259
rno-miR-449c-3p	-0.266863	0.0493126
rno-miR-134	-0.272853	0.0283828
rno-miR-487b	-0.277311	0.0215598
rno-miR-434	-0.293817	0.0129957
rno-miR-499	-0.301535	0.0345995
rno-miR-425	-0.31217	0.0197839
rno-miR-423	-0.315153	0.0173542
rno-miR-495	-0.338241	0.00914524
rno-miR-130a	-0.349342	0.00669642
rno-miR-376c	-0.351715	0.00356989
rno-miR-292-3p	-0.357362	0.00474158
rno-miR-532-3p	-0.361493	0.0150803
rno-miR-376b-3p	-0.382435	0.0024877
rno-miR-483	-0.385752	0.0209943
rno-miR-433	-0.395087	0.00500334
rno-miR-382	-0.397084	0.00140404
rno-miR-132	-0.397801	0.0120815
rno-miR-291a-5p	-0.398013	0.00242978
rno-miR-148b-3p	-0.405062	0.00158822
rno-miR-25	-0.419741	0.0107733
rno-miR-144	-0.429589	0.00462274
rno-miR-16	-0.445633	0.00209379
rno-miR-429	-0.476906	0.000433795
rno-miR-142-3p	-0.478453	0.0147744
rno-miR-130b	-0.518006	0.000156044
rno-miR-532-5p	-0.525689	9.46658e-05
rno-miR-340-5p	-0.52599	0.00182657
rno-miR-15b	-0.543291	0.000138425
rno-miR-200a	-0.583896	3.03478e-05
rno-miR-3559-5p	-0.585889	0.0110617
rno-miR-200c	-0.647937	5.83654e-05
rno-miR-290	-0.734362	6.74278e-06
rno-miR-451	-0.759265	6.24821e-06
rno-miR-667	-0.872612	0.00193831
rno-miR-141	-0.909146	1.79234e-07

### Sheet: Sheet3
microRNA	log2FC	pval
rno-miR-206	0.625161	0.000907204
rno-miR-290	0.472379	0.00444355
rno-miR-208	0.366559	0.00185989
rno-miR-3594-5p	-0.349022	0.0211971
rno-miR-376a	-0.425209	0.0380066
rno-miR-455	-0.427239	0.0178851
rno-miR-3590-5p	-0.552057	0.00194611
rno-miR-30c	-0.587536	0.00724771
rno-miR-27b	-0.614593	0.0334929
rno-miR-199a-3p	-0.704872	0.0221405
rno-miR-142-3p	-0.847973	0.00337749
rno-miR-122	-0.9007	7.54688e-06
rno-miR-3584-3p	-0.970217	0.0222424
rno-miR-3552	-1.00567	0.029306
rno-miR-144	-1.11383	2.02325e-22
rno-let-7d	-1.12507	0.000354595
rno-miR-194	-1.25438	0.0243071
rno-miR-382	-1.27703	0.02945
rno-miR-219-1-3p	-1.37373	0.0241201
rno-miR-203	-1.95664	7.74061e-17

### Sheet: Sheet4
microRNA	log2FC	pval
rno-miR-183	0.627549	0.00145265
rno-miR-298	0.615075	0.0248081
rno-miR-423	0.600311	0.000482477
rno-miR-125a-5p	0.512347	0.0174682
rno-miR-324-3p	0.5004	0.00480534
rno-miR-3585-5p	0.473385	0.0191225
rno-miR-204	0.459924	0.0354377
rno-miR-324-5p	0.425713	0.00932068
rno-miR-494	0.418985	0.0334291
rno-miR-496	0.416696	0.0193855
rno-miR-434	0.37166	0.0295337
rno-miR-409-3p	0.356232	0.0459917
rno-miR-369-5p	0.346034	0.0408576
rno-miR-377	0.338072	0.0260681
rno-miR-30a	0.337597	0.0349145
rno-miR-152	0.331989	0.025913
rno-miR-381	0.329454	0.049868
rno-miR-103	0.311149	0.0367951
rno-let-7e	-0.329084	0.0347517
rno-miR-3583-3p	-0.343063	0.0309124
rno-miR-218a	-0.350886	0.0454091
rno-miR-466c	-0.390361	0.0231664
rno-miR-33	-0.400856	0.0464826
rno-miR-193	-0.410096	0.0214569
rno-miR-126	-0.429675	0.023433
rno-let-7a	-0.443027	0.00966811
rno-miR-142-3p	-0.477736	0.0489927
rno-let-7c	-0.497982	0.0114071
rno-let-7f	-0.515972	0.00542473
rno-miR-672	-0.51838	0.0487907
rno-miR-196b	-0.519748	0.00163494
rno-miR-219-5p	-0.541701	0.043798
rno-miR-291b	-0.572151	0.000360686
rno-miR-29b	-0.60663	0.000474471
rno-miR-101a	-0.63746	0.0028115
rno-miR-136	-0.670972	0.0125838
rno-miR-101b	-0.725446	0.00103219
rno-miR-144	-0.775263	0.00543575
rno-miR-338	-0.802462	0.000543928
rno-miR-3584-3p	-0.884299	0.00566357
rno-miR-3541	-1.50698	0.000946988
